# A cross-cohort analysis of autosomal DNA methylation sex differences in the term placenta

**DOI:** 10.1101/2021.03.08.434471

**Authors:** Amy M. Inkster, Victor Yuan, Chaini Konwar, Allison M. Matthews, Carolyn J. Brown, Wendy P. Robinson

**Affiliations:** BC Children’s Hospital Research Institute, 950 W 28th Ave, Vancouver, Canada, V6H 3N1; Department of Medical Genetics, University of British Columbia, 4500 Oak St, Vancouver, Canada, V6H 3N1; Centre for Molecular Medicine and Therapeutics, 950 W 28th Ave, Vancouver, Canada, V6H 3N1; Department of Pathology & Laboratory Medicine, University of British Columbia, 2211 Wesbrook Mall, Vancouver, Canada, V6T 1Z7

**Keywords:** DNA methylation, placenta, sex as a biological variable, sex differences, microarray, Illumina 450K array, epigenetics, pregnancy

## Abstract

**Background:** Human placental DNA methylation (DNAme) data is a valuable resource for studying sex differences during gestation, as DNAme profiles after delivery reflect the cumulative effects of gene expression patterns and exposures across gestation. Here, we present an analysis of sex differences in autosomal patterns of DNAme in the uncomplicated term placenta (n=343) using the Illumina 450K array.

**Results:** Using a false discovery rate < 0.05 and a mean sex difference in DNAme beta value of > 0.10, we identified 162 autosomal CpG sites that were differentially methylated by sex, and that replicated in an independent cohort of samples (n=293). Several of these differentially methylated CpG sites were part of larger correlated regions of differential DNAme, and many also exhibited sex-specific DNAme variability. Although global DNAme levels did not differ by sex, the majority of significantly differentially methylated CpGs were more highly methylated in male placentae, the opposite of what is seen in differential methylation analyses of somatic tissues. Interestingly, patterns of autosomal DNAme at these significantly differentially methylated CpGs organized placental samples along a continuum, rather than into discrete male and female clusters, and sample position along the continuum was significantly associated with maternal age and newborn birthweight standard deviation.

**Conclusions:** Our results provide a comprehensive analysis of sex differences in autosomal DNAme in the term human placenta. We report a list of high-confidence autosomal sex-associated differentially methylated CpGs, and identify several key features of these loci that suggest their relevance to sex differences observed in normative and complicated pregnancies.
