## Supplementary Table 2 for "A cross-cohort analysis of autosomal DNA methylation sex differences in the term placenta"

### Sheet: supp_dmrs
DMR_id	chr	start	end	width	no.cpgs	FDR	mean_delBeta_maleminusfemale	probeIDs	Genes
DMR_1	chr19	52074293	52074501	209	7	1.35715e-227	0.153318	cg01382982; cg17592734; cg18379413; cg18708075; cg20696478; cg25824543; cg26605406	ZNF175; ZNF175; ZNF175; ZNF175; ZNF175; ZNF175; ZNF175
DMR_2	chr1	152813850	152816168	2319	8	8.044e-127	0.0994647	cg00998782; cg08101739; cg09417355; cg13366738; cg16265542; cg22124859; cg23624133; cg26531371	LCE6A; LCE6A; LCE6A; LCE6A; LCE6A; LCE6A; LCE6A; LCE6A
DMR_3	chr14	94855034	94858339	3306	12	2.54565e-92	0.0639409	cg00802237; cg01606800; cg02126235; cg02181506; cg04179148; cg05346611; cg09968361; cg10070185; cg10524915; cg13826459; cg24621042; cg25968219	SERPINA1; SERPINA1; SERPINA1; SERPINA1; SERPINA1; SERPINA1; SERPINA1; SERPINA1; SERPINA1; SERPINA1; SERPINA1; SERPINA1
DMR_4	chr5	150283885	150284600	716	6	9.53109e-166	0.164588	cg02343823; cg04675542; cg08580836; cg11291313; cg12346881; cg18237551	ZNF300; ZNF300; ZNF300; ZNF300; ZNF300; ZNF300
DMR_5	chr12	130501516	130502586	1071	12	5.14343e-141	0.0546711	cg02506248; cg02563349; cg06214997; cg09003509; cg11219883; cg12417603; cg13654797; cg20901959; cg21471511; cg22912997; cg23858650; cg27179474
DMR_6	chr1	153112816	153114766	1951	6	1.45298e-58	0.0615073	cg00535683; cg00891995; cg07804289; cg10119001; cg13401840; cg25212571	SPRR2C; SPRR2C; SPRR2C; SPRR2C; SPRR2C; SPRR2C
DMR_7	chr1	153013573	153015281	1709	5	1.15271e-89	0.0906643	cg01011918; cg03943115; cg12891678; cg14826683; cg18087023	SPRR2D; SPRR2D; ; SPRR2D; SPRR2D
DMR_8	chr1	152879586	152882420	2835	7	1.17295e-51	0.0739319	cg02855850; cg02889647; cg05440289; cg15059851; cg15486123; cg21419383; cg25082710	IVL; IVL; IVL; IVL; IVL; IVL; IVL
DMR_9	chr1	152730027	152731590	1564	7	7.52408e-89	0.0681903	cg00242098; cg10194573; cg11137145; cg11950860; cg18643421; cg25104107; cg26939283	KPRP; KPRP; KPRP; KPRP; KPRP; KPRP; KPRP
DMR_10	chr20	22401074	22401407	334	4	2.66575e-88	0.0749935	cg00332882; cg01315919; cg01759986; cg04772948	LOC284788; LOC284788; LOC284788; LOC284788
DMR_11	chr17	9940004	9941095	1092	6	1.26817e-75	0.0779384	cg00052665; cg00842918; cg03762242; cg10618704; cg16768966; cg18369972	GAS7; GAS7; GAS7; GAS7; GAS7; GAS7
DMR_12	chr1	152941727	152943306	1580	6	4.93302e-78	0.06058	cg02060465; cg08763351; cg08948808; cg11066776; cg19602452; cg24316982	SPRR4; SPRR4; SPRR4; SPRR4; SPRR4; SPRR4
DMR_13	chr11	70961596	70961902	307	5	2.60718e-85	-0.0507126	cg03108347; cg11634496; cg12570032; cg13981380; cg18417901
DMR_14	chr17	32682770	32683481	712	5	7.09505e-85	0.0789107	cg02706575; cg05281206; cg10042846; cg21042139; cg24615251	CCL13; CCL13; CCL13; CCL13; CCL13
DMR_15	chr17	32580869	32582828	1960	8	1.229e-61	0.0651463	cg04633676; cg05440824; cg08540958; cg11860203; cg12698626; cg16700758; cg17864156; cg21109025	CCL2; CCL2; CCL2; CCL2; CCL2; CCL2; CCL2; CCL2
DMR_16	chr5	126408756	126409553	798	13	8.36876e-85	-0.0687369	cg02304092; cg05001932; cg10200291; cg10812634; cg11850276; cg14340928; cg15405432; cg17848407; cg18710053; cg21113900; cg22905511; cg26972554; cg27097438	C5orf63; C5orf63; C5orf63; C5orf63; C5orf63; C5orf63; C5orf63; C5orf63; C5orf63; C5orf63; C5orf63; C5orf63; C5orf63
DMR_17	chr17	32690127	32690732	606	6	2.95876e-76	0.0506556	cg01387036; cg12627751; cg17118262; cg20556988; cg22186223; cg26101277	CCL1; CCL1; CCL1; CCL1; CCL1; CCL1
DMR_18	chr1	153174654	153177577	2924	8	7.95293e-58	0.0504869	cg00298977; cg02303399; cg02886578; cg06804411; cg08242576; cg18140889; cg21936464; cg23219336	LELP1; LELP1; LELP1; LELP1; LELP1; LELP1; LELP1; LELP1
DMR_19	chr1	152955080	152958102	3023	7	4.51134e-39	0.0522077	cg00922841; cg04505023; cg04546999; cg04841371; cg06101324; cg07909128; cg27569034	SPRR1A; SPRR1A; SPRR1A; SPRR1A; SPRR1A; SPRR1A; SPRR1A
DMR_20	chr17	32611290	32613298	2009	6	1.35915e-56	0.0770584	cg03297192; cg05999628; cg08499840; cg11155489; cg16764236; cg24870391	CCL11; CCL11; CCL11; CCL11; CCL11; CCL11
DMR_21	chr10	80588621	80588828	208	3	1.80739e-71	0.0668449	cg00712627; cg08421587; cg09544149
DMR_22	chr12	53171017	53172600	1584	5	1.05086e-43	0.0573147	cg00058026; cg04838050; cg11465372; cg20862119; cg22333583	KRT76; KRT76; KRT76; KRT76; KRT76
DMR_23	chr14	95027382	95028105	724	6	1.03628e-67	0.0528385	cg05186455; cg08495878; cg14075413; cg14866387; cg18489614; cg19042947	SERPINA4; SERPINA4; SERPINA4; SERPINA4; SERPINA4; SERPINA4
DMR_24	chr17	9929528	9930194	667	7	1.22625e-65	0.0586782	cg05558046; cg10517535; cg20572153; cg22596049; cg23833461; cg24524013; cg25558027	GAS7; GAS7; GAS7; GAS7; GAS7; GAS7; GAS7
DMR_25	chr14	94789681	94790112	432	4	1.171e-62	0.0902776	cg09147827; cg09318122; cg10025865; cg13251292	SERPINA6; SERPINA6; SERPINA6; SERPINA6
DMR_26	chr16	88482273	88483312	1040	7	1.68677e-61	0.0555324	cg00347882; cg02630233; cg05737638; cg07545858; cg16527703; cg26608486; cg27250607
DMR_27	chr14	95155784	95157685	1902	7	1.01358e-58	0.0643786	cg02163303; cg03027013; cg04182912; cg05293490; cg14536194; cg16462006; cg19524572
DMR_28	chr1	153030514	153030751	238	4	4.21864e-59	0.0536164	cg04993112; cg09169531; cg22014834; cg26059632	SPRR2A; SPRR2A; SPRR2A; SPRR2A
DMR_29	chr1	152849738	152850992	1255	4	3.33228e-44	0.0508344	cg09542291; cg09552123; cg13575682; cg21948655	SMCP; SMCP; SMCP; SMCP
DMR_30	chr2	24397539	24398859	1321	9	7.08047e-55	-0.0520761	cg01343041; cg02315489; cg02683114; cg04609635; cg18527919; cg18587476; cg21239997; cg26250093; cg26838691	FAM228A; FAM228A; FAM228A; FAM228A; FAM228A; FAM228A; FAM228A; FAM228A; FAM228A
DMR_31	chr8	49493865	49494724	860	4	5.11487e-50	0.060479	cg00068428; cg05514903; cg11948766; cg23055217
DMR_32	chr2	238172739	238173584	846	3	1.43491e-51	0.0873058	cg00977004; cg22304705; cg24876404
DMR_33	chr14	99728984	99729088	105	3	1.0472e-50	0.113877	cg14841828; cg19450111; cg26396443	BCL11B; BCL11B; BCL11B
DMR_34	chr12	52967554	52968145	592	4	8.46801e-50	0.0610734	cg15852125; cg17850642; cg18828137; cg20200335	KRT74; KRT74; KRT74; KRT74
DMR_35	chr1	152783137	152784305	1169	4	2.44397e-40	0.0577022	cg03881934; cg08878744; cg19250709; cg21434954	LCE1B; LCE1B; LCE1B; LCE1B
DMR_36	chr12	53013048	53013344	297	3	6.17743e-43	0.0657091	cg07017706; cg23021059; cg24094029	KRT73; KRT73; KRT73
DMR_37	chr19	49636270	49636594	325	3	5.60882e-43	-0.0644702	cg07586008; cg08319905; cg17292758	PPFIA3; PPFIA3; PPFIA3
DMR_38	chr4	186732124	186734209	2086	12	3.12388e-51	0.0546385	cg01933073; cg02572796; cg02790305; cg04348265; cg04392082; cg12066473; cg12309668; cg13921444; cg18566313; cg20387304; cg20761840; cg26785346	SORBS2; SORBS2; SORBS2; SORBS2; SORBS2; SORBS2; SORBS2; SORBS2; SORBS2; SORBS2; SORBS2; SORBS2
DMR_39	chr16	49686567	49686662	96	3	1.39549e-40	0.0749856	cg06263178; cg26442883; cg26684138	ZNF423; ZNF423; ZNF423
DMR_40	chr10	50146962	50147825	864	3	5.98822e-39	0.058803	cg05926837; cg06072769; cg23929609	WDFY4; WDFY4; WDFY4
DMR_41	chr18	44494277	44495876	1600	4	2.10471e-28	0.0705664	cg00416882; cg21075378; cg21315000; cg23540938	PIAS2; PIAS2; PIAS2; PIAS2
DMR_42	chr12	52996658	52997366	709	3	3.21636e-40	0.0520789	cg11405852; cg24402372; cg25357194	KRT72; ; KRT72
DMR_43	chr14	95477480	95477946	467	3	1.05185e-41	0.0527031	cg00793719; cg05078817; cg23878730
DMR_44	chr17	10325058	10326392	1335	4	3.70738e-40	0.061924	cg11660726; cg14620593; cg20164479; cg23757622	MYH8; MYH8; MYH8; MYH8
DMR_45	chr12	108732994	108733370	377	7	8.12125e-40	0.0650756	cg03408433; cg03612522; cg06933965; cg08110272; cg12142354; cg15448445; cg25832824	CMKLR1; CMKLR1; CMKLR1; CMKLR1; CMKLR1; CMKLR1; CMKLR1
DMR_46	chr6	26224013	26225389	1377	8	1.81267e-33	0.0853361	cg03854865; cg07922606; cg13836098; cg14543412; cg14989642; cg19610638; cg24440941; cg26092675	HIST1H3E; HIST1H3E; HIST1H3E; HIST1H3E; HIST1H3E; HIST1H3E; HIST1H3E; HIST1H3E
DMR_47	chr12	9268379	9269671	1293	3	8.40805e-29	0.0619401	cg00134295; cg00146928; cg12058490	A2M; A2M; A2M
DMR_48	chr4	4765299	4765389	91	3	4.12667e-33	0.0538233	cg05082708; cg07350470; cg25480785
DMR_49	chr2	237478030	237479015	986	4	8.32065e-35	0.0532892	cg03626672; cg22393213; cg26960322; cg27367871	CXCR7; CXCR7; CXCR7; CXCR7
DMR_50	chr12	130599593	130599729	137	3	2.90893e-32	0.055189	cg11839095; cg12498326; cg20550262
DMR_51	chr1	152778580	152779584	1005	3	3.38089e-27	0.0771048	cg07796016; cg08895932; cg24304714	LCE1C; LCE1C; LCE1C
DMR_52	chr19	39051805	39052112	308	4	1.0084e-32	-0.0618905	cg05254946; cg16865475; cg19338222; cg23801969	RYR1; RYR1; RYR1; RYR1
DMR_53	chr1	152691125	152692550	1426	3	1.24235e-26	0.0531858	cg03122282; cg13927088; cg26420391	C1orf68; C1orf68; C1orf68
DMR_54	chr7	25702709	25703841	1133	4	4.41136e-26	0.062999	cg03700230; cg08461760; cg08549390; cg23417171
DMR_55	chr2	121708506	121708556	51	3	1.08157e-25	0.0611481	cg04804770; cg12928622; cg22930888	GLI2; GLI2; GLI2
DMR_56	chr8	42356127	42356871	745	4	1.463e-28	0.0516049	cg10806146; cg15936066; cg22855020; cg26248082	SLC20A2; SLC20A2; SLC20A2; SLC20A2
DMR_57	chr1	3668909	3669280	372	3	2.40165e-25	0.0556868	cg08670691; cg15947534; cg24658280	CCDC27; CCDC27; CCDC27
DMR_58	chr7	155963049	155963097	49	3	3.78326e-25	0.051848	cg01002098; cg07598906; cg12768508
DMR_59	chr2	60763331	60763808	478	4	4.48344e-25	0.0511405	cg10600647; cg10853543; cg11686208; cg27159979	BCL11A; BCL11A; BCL11A; BCL11A
DMR_60	chr11	123775188	123776745	1558	4	6.29822e-23	0.0558838	cg02613300; cg12387464; cg22947965; cg25762654	OR8D4; OR8D4; ; OR8D4
DMR_61	chr18	23713407	23714009	603	9	8.04332e-28	-0.0591341	cg00262344; cg01070760; cg03162994; cg06377543; cg07428713; cg11858305; cg15865827; cg22027766; cg25983544	PSMA8; PSMA8; PSMA8; PSMA8; PSMA8; PSMA8; PSMA8; PSMA8; PSMA8
DMR_62	chr1	167090618	167091161	544	7	2.37926e-25	0.05831	cg04138112; cg05969378; cg11236550; cg17104258; cg17801546; cg19622662; cg26904049	DUSP27; DUSP27; DUSP27; DUSP27; DUSP27; DUSP27; DUSP27
DMR_63	chr3	35706038	35706161	124	3	6.77117e-22	0.0561114	cg09866743; cg15571561; cg17936572	ARPP21; ARPP21; ARPP21
DMR_64	chr8	126011549	126012434	886	4	1.67924e-22	0.0521146	cg00285394; cg09984392; cg14660676; cg22011731	SQLE; SQLE; SQLE; SQLE
DMR_65	chr10	125327578	125327658	81	3	1.15002e-21	0.0634657	cg06400229; cg07687070; cg14531582
DMR_66	chr10	42862876	42863594	719	9	2.31878e-25	-0.0724406	cg01485177; cg06739303; cg06833823; cg16449687; cg23026554; cg24527560; cg24598948; cg24714864; cg27119456	LOC441666; LOC441666; LOC441666; LOC441666; LOC441666; LOC441666; LOC441666; LOC441666; LOC441666
DMR_67	chr10	99798395	99798430	36	3	1.16183e-19	0.0501546	cg15258447; cg15384383; cg24936799
DMR_68	chr4	94124971	94125068	98	3	1.72174e-18	0.0623869	cg06621682; cg16664455; cg19745814	GRID2; GRID2; GRID2
DMR_69	chr1	234365540	234366259	720	3	5.7748e-21	0.0510507	cg00161124; cg01420001; cg07185425	SLC35F3; SLC35F3; SLC35F3
DMR_70	chr11	86142104	86142587	484	4	1.00254e-18	-0.0542675	cg09610772; cg15146462; cg18725375; cg23555155
DMR_71	chr7	86973677	86975534	1858	16	4.42135e-23	-0.053325	cg02673015; cg04962738; cg11252776; cg12969170; cg13338302; cg13595813; cg13741326; cg14651992; cg15350036; cg15652797; cg16063666; cg17326451; cg18952098; cg19642189; cg21526343; cg22510794	CROT;TP53TG1; CROT;TP53TG1; CROT;TP53TG1; CROT;TP53TG1; CROT;TP53TG1; CROT;TP53TG1; CROT;TP53TG1; CROT;TP53TG1; CROT;TP53TG1; CROT;TP53TG1; CROT;TP53TG1; CROT;TP53TG1; CROT;TP53TG1; CROT;TP53TG1; CROT;TP53TG1; CROT;TP53TG1
DMR_72	chr1	152298884	152299078	195	3	1.15321e-14	0.0652237	cg10500702; cg13447818; cg26390526	FLG; FLG; FLG
DMR_73	chr2	30966534	30967753	1220	3	1.33398e-10	0.0546263	cg00791548; cg14553549; cg19304003	CAPN13; CAPN13; CAPN13
DMR_74	chr22	49487343	49487534	192	3	3.90012e-14	0.0537618	cg07586760; cg17827477; cg21432763
DMR_75	chr12	108714854	108715309	456	3	2.17512e-12	0.0543581	cg07919167; cg09881253; cg15630394	CMKLR1; CMKLR1; CMKLR1
DMR_76	chr16	54542167	54542303	137	3	3.81312e-12	0.0519006	cg02288819; cg04773333; cg09894631
DMR_77	chr16	89883988	89884347	360	5	2.05885e-15	0.056403	cg03970088; cg05658771; cg08211068; cg08838364; cg24800887	FANCA; FANCA; FANCA; FANCA; FANCA
DMR_78	chr2	237702390	237702580	191	3	1.62278e-11	0.0523648	cg06888209; cg17646392; cg26089165
DMR_79	chr9	138903920	138904964	1045	3	3.7558e-10	0.0517065	cg13549345; cg13959241; cg27408683	NACC2; NACC2; NACC2
DMR_80	chr2	51056884	51057548	665	3	5.21755e-12	0.0545904	cg06749295; cg08066024; cg23851515	NRXN1; NRXN1; NRXN1
DMR_81	chr22	50017428	50018876	1449	3	1.42399e-08	-0.0563614	cg07656641; cg09277566; cg15149938	C22orf34; C22orf34; C22orf34
DMR_82	chr10	37414506	37414802	297	3	4.8796e-10	-0.0663698	cg06644844; cg07121021; cg19219503	ANKRD30A; ANKRD30A; ANKRD30A
DMR_83	chr17	406249	406501	253	4	1.53475e-08	-0.0522898	cg00430613; cg01214346; cg04370829; cg16835101
DMR_84	chr7	155580742	155580862	121	3	7.20513e-09	0.0543812	cg03510186; cg06162737; cg18664438
DMR_85	chr13	106116963	106117425	463	3	7.45384e-08	0.0604571	cg01297020; cg22773522; cg25623522	DAOA;DAOA-AS1; DAOA;DAOA-AS1; DAOA;DAOA-AS1
DMR_86	chr4	188426278	188426506	229	3	9.8975e-08	-0.0564438	cg05693910; cg05880302; cg20732881	LOC339975; LOC339975; LOC339975
DMR_87	chr22	42679444	42680319	876	4	2.87909e-08	0.0500497	cg01324372; cg13836638; cg25219329; cg27122132
